# MarcoPolo: a clustering-free approach to the exploration of differentially expressed genes along with group information in single-cell RNA-seq data

**DOI:** 10.1101/2020.11.23.393900

**Authors:** Chanwoo Kim, Hanbin Lee, Juhee Jeong, Keehoon Jung, Buhm Han

## Abstract

A common approach to analyzing single-cell RNA-sequencing data is to cluster cells first and then identify differentially expressed genes based on the clustering result. However, clustering has an innate uncertainty and can be imperfect, undermining the reliability of differential expression analysis results. To overcome this challenge, we present MarcoPolo, a clustering-free approach to exploring differentially expressed genes. To find informative genes without clustering, MarcoPolo exploits the bimodality of gene expression to learn the group information of the cells with respect to the expression level directly from given data. Using simulations and real data analyses, we showed that our method puts biologically informative genes at high ranks more robustly than other existing methods. As our method provides information on how cells can be grouped for each gene, it can help identify cell types that are not separated well in the standard clustering process. Our method can also be used as a feature selection method to improve the robustness of the dimension reduction against changes in the parameters involved in the process.
