## Supplementary Table for "MarcoPolo: a clustering-free approach to the exploration of differentially expressed genes along with group information in single-cell RNA-seq data"

### Sheet: Table 1
Supplementary Table 1. AUCs when using each scoring system of MarcoPolo alone
Dataset	Voting system	Proximity score	Bimodality score	MarcoPolo score (Combined Score)
hESC (Koh et al.)	0.754039	0.826853	0.822957	0.850696
Liver (MacParland et al.)	0.8979	0.919235	0.929123	0.927025
PBMC (Zheng et al.)	0.965687	0.749731	0.975801	0.969177
Aorta (Tabula Muris)	0.578251	0.721715	0.581984	0.592795
Bladder (Tabula Muris)	0.945693	0.961526	0.829788	0.921543
Brain Myeloid (Tabula Muris)	0.531025	0.562685	0.659594	0.663995
Brain Non-Myeloid (Tabula Muris)	0.825211	0.866083	0.782918	0.838722
Diaphragm (Tabula Muris)	0.847152	0.905526	0.807521	0.883528
Fat (Tabula Muris)	0.856306	0.876418	0.840026	0.871195
Heart (Tabula Muris)	0.862719	0.854176	0.87204	0.897259
Kidney (Tabula Muris)	0.907983	0.933667	0.796082	0.894976
Large Intestine (Tabula Muris)	0.680395	0.691713	0.748801	0.744517
Limb Muscle (Tabula Muris)	0.759001	0.820706	0.777526	0.79557
Liver (Tabula Muris)	0.666924	0.886905	0.731335	0.870121
Lung (Tabula Muris)	0.592023	0.609437	0.643764	0.629838
Mammary Gland (Tabula Muris)	0.820919	0.814438	0.811404	0.842863
Marrow (Tabula Muris)	0.659843	0.650102	0.707704	0.706416
Pancreas (Tabula Muris)	0.720717	0.756439	0.733064	0.782571
Skin (Tabula Muris)	0.73598	0.702946	0.778074	0.798349
Spleen (Tabula Muris)	0.817746	0.758487	0.671289	0.829973
Thymus (Tabula Muris)	0.67272	0.600701	0.751397	0.724542
Tongue (Tabula Muris)	0.935501	0.91213	0.889947	0.96671
Trachea (Tabula Muris)	0.884283	0.871518	0.832403	0.897959

### Sheet: Table 2
Supplementary Table 2. Cell types identified by MarcoPolo. We checked if MarcoPolo's on-cell group indicates cell types specifically. We checked if the on-cell group contains more than 70% of the cell type and less than 20% of the other remaining cell types. Only top 300 genes in MarcoPolo were shown. We used the gene naming that was used in each downloaded dataset.
Dataset	MarcoPolo rank	Cell type	Gene
hESC (Koh et al.)	1	Sclerotome	ENSG00000168542
hESC (Koh et al.)	4	Sclerotome	ENSG00000185070
hESC (Koh et al.)	6	hESC	ENSG00000254934
hESC (Koh et al.)	7	Lateral mesoderm	ENSG00000136698
hESC (Koh et al.)	11	Paraxial mesoderm	ENSG00000125931
hESC (Koh et al.)	12	hESC	ENSG00000265992
hESC (Koh et al.)	14	Paraxial mesoderm	ENSG00000121966
hESC (Koh et al.)	15	Lateral mesoderm	ENSG00000113196
hESC (Koh et al.)	23	Mid. primitive streak	ENSG00000280623
hESC (Koh et al.)	27	hESC	ENSG00000230798
hESC (Koh et al.)	34	hESC	ENSG00000254339
hESC (Koh et al.)	44	hESC	ENSG00000154237
hESC (Koh et al.)	45	Paraxial mesoderm	ENSG00000164318
hESC (Koh et al.)	46	Sclerotome	ENSG00000277443
hESC (Koh et al.)	55	hESC	ENSG00000272398
hESC (Koh et al.)	58	hESC	ENSG00000132297
hESC (Koh et al.)	62	Early somite	ENSG00000182718
hESC (Koh et al.)	71	Ant. primitive streak	ENSG00000147869
hESC (Koh et al.)	77	hESC	ENSG00000147596
hESC (Koh et al.)	79	Paraxial mesoderm	ENSG00000120094
hESC (Koh et al.)	83	Paraxial mesoderm	ENSG00000249036
hESC (Koh et al.)	88	hESC	ENSG00000275216
hESC (Koh et al.)	96	Ant. primitive streak	ENSG00000164093
hESC (Koh et al.)	98	Lateral mesoderm	ENSG00000172201
hESC (Koh et al.)	103	Sclerotome	ENSG00000169122
hESC (Koh et al.)	105	hESC	ENSG00000131203
hESC (Koh et al.)	107	hESC	ENSG00000255794
hESC (Koh et al.)	118	Early somite	ENSG00000126778
hESC (Koh et al.)	128	hESC	ENSG00000187193
hESC (Koh et al.)	135	hESC	ENSG00000166073
hESC (Koh et al.)	137	Paraxial mesoderm	ENSG00000090932
hESC (Koh et al.)	189	hESC	ENSG00000280780
hESC (Koh et al.)	203	Paraxial mesoderm	ENSG00000128918
hESC (Koh et al.)	237	Ant. primitive streak	ENSG00000143951
hESC (Koh et al.)	264	hESC	ENSG00000248329
hESC (Koh et al.)	268	hESC	ENSG00000136014
Liver (MacParland et al.)	6	Erythroid cells	HBB
Liver (MacParland et al.)	7	gd T cells	GNLY
Liver (MacParland et al.)	17	Erythroid cells	HBA1
Liver (MacParland et al.)	20	Erythroid cells	HBA2
Liver (MacParland et al.)	49	Hepatocytes	APOC3
Liver (MacParland et al.)	55	Hepatocytes	HP
Liver (MacParland et al.)	58	Erythroid cells	HBD
Liver (MacParland et al.)	61	Hepatocytes	APOA2
Liver (MacParland et al.)	65	Hepatocytes	APOA1
Liver (MacParland et al.)	68	Hepatocytes	SERPINA1
Liver (MacParland et al.)	73	Hepatocytes	APOC1
Liver (MacParland et al.)	84	Erythroid cells	CA1
Liver (MacParland et al.)	87	Hepatocytes	ANG
Liver (MacParland et al.)	91	Erythroid cells	HBM
Liver (MacParland et al.)	94	Hepatocytes	RBP4
Liver (MacParland et al.)	97	Hepatocytes	MT1G
Liver (MacParland et al.)	100	Erythroid cells	AHSP
Liver (MacParland et al.)	102	Hepatocytes	FGA
Liver (MacParland et al.)	107	Hepatocytes	FGB
Liver (MacParland et al.)	116	Hepatocytes	MT1X
Liver (MacParland et al.)	129	Hepatocytes	APOE
Liver (MacParland et al.)	142	Hepatocytes	FGG
Liver (MacParland et al.)	144	Hepatocytes	APOH
Liver (MacParland et al.)	146	Hepatocytes	FABP1
Liver (MacParland et al.)	153	gd T cells	GZMB
Liver (MacParland et al.)	155	Plasma cells	MZB1
Liver (MacParland et al.)	158	Hepatocytes	FGL1
Liver (MacParland et al.)	187	Hepatocytes	TF
Liver (MacParland et al.)	190	Hepatocytes	CYP2E1
Liver (MacParland et al.)	195	Hepatocytes	DDT
Liver (MacParland et al.)	198	Hepatocytes	HPX
Liver (MacParland et al.)	207	Hepatocytes	MAT1A
Liver (MacParland et al.)	224	Hepatocytes	NNMT
Liver (MacParland et al.)	232	Macrophages	SAT1
Liver (MacParland et al.)	237	Hepatocytes	ADH1B
Liver (MacParland et al.)	244	Hepatocytes	APCS
Liver (MacParland et al.)	256	Hepatocytes	AZGP1
Liver (MacParland et al.)	266	Hepatocytes	DCXR
Liver (MacParland et al.)	284	Hepatocytes	TAT
Liver (MacParland et al.)	286	Erythroid cells	ALAS2
Liver (MacParland et al.)	289	LSECs	ID1
PBMC (Zheng et al.)	1	NK cells	ENSG00000115523
PBMC (Zheng et al.)	2	Monocytes	ENSG00000143546
PBMC (Zheng et al.)	8	Monocytes	ENSG00000163220
PBMC (Zheng et al.)	11	NK cells	ENSG00000105374
PBMC (Zheng et al.)	28	Monocytes	ENSG00000101439
PBMC (Zheng et al.)	33	Monocytes	ENSG00000090382
PBMC (Zheng et al.)	62	NK cells	ENSG00000100453
PBMC (Zheng et al.)	65	Naive cytotoxic	ENSG00000172116
PBMC (Zheng et al.)	90	B cells	ENSG00000105369
PBMC (Zheng et al.)	111	NK cells	ENSG00000111796
PBMC (Zheng et al.)	113	NK cells	ENSG00000169583
PBMC (Zheng et al.)	118	NK cells	ENSG00000145649
PBMC (Zheng et al.)	124	Monocytes	ENSG00000085265
PBMC (Zheng et al.)	162	NK cells	ENSG00000077984
PBMC (Zheng et al.)	173	NK cells	ENSG00000137441
PBMC (Zheng et al.)	184	Monocytes	ENSG00000025708
PBMC (Zheng et al.)	222	B cells	ENSG00000007312
PBMC (Zheng et al.)	254	NK cells	ENSG00000180644
PBMC (Zheng et al.)	268	NK cells	ENSG00000171476
PBMC (Zheng et al.)	279	Monocytes	ENSG00000204482
Aorta (Tabula Muris)	19	Professional antigen presenting cell	Actb
Aorta (Tabula Muris)	35	Fibroblasts	Dcn
Aorta (Tabula Muris)	118	Endothelial cells	Emcn
Aorta (Tabula Muris)	133	Endothelial cells	Slc9a3r2
Aorta (Tabula Muris)	195	Endothelial cells	Esam
Aorta (Tabula Muris)	202	Endothelial cells	Egfl7
Aorta (Tabula Muris)	219	Endothelial cells	Flt1
Aorta (Tabula Muris)	283	Fibroblasts	Timp2
Bladder (Tabula Muris)	1	Bladder urothelial cell	Gstm1
Bladder (Tabula Muris)	2	Bladder cell	Serping1
Bladder (Tabula Muris)	11	Bladder cell	Dcn
Bladder (Tabula Muris)	21	Bladder cell	Sparc
Bladder (Tabula Muris)	22	Bladder cell	Htra1
Bladder (Tabula Muris)	30	Bladder cell	Mmp2
Bladder (Tabula Muris)	33	Bladder urothelial cell	Cldn4
Bladder (Tabula Muris)	41	Bladder urothelial cell	Krt15
Bladder (Tabula Muris)	42	Bladder cell	Rcn3
Bladder (Tabula Muris)	43	Bladder urothelial cell	Gsta4
Bladder (Tabula Muris)	48	Bladder cell	Col1a2
Bladder (Tabula Muris)	52	Bladder cell	Vim
Bladder (Tabula Muris)	58	Bladder urothelial cell	Ly6d
Bladder (Tabula Muris)	64	Bladder urothelial cell	Lgals3
Bladder (Tabula Muris)	74	Bladder urothelial cell	Gsto1
Bladder (Tabula Muris)	77	Bladder urothelial cell	Trf
Bladder (Tabula Muris)	84	Bladder urothelial cell	Krt7
Bladder (Tabula Muris)	88	Bladder cell	Col1a1
Bladder (Tabula Muris)	92	Bladder urothelial cell	Krt8
Bladder (Tabula Muris)	99	Bladder urothelial cell	Sprr1a
Bladder (Tabula Muris)	103	Bladder urothelial cell	Krt18
Bladder (Tabula Muris)	119	Bladder urothelial cell	Aqp3
Bladder (Tabula Muris)	127	Bladder cell	Col3a1
Bladder (Tabula Muris)	131	Bladder cell	Loxl2
Bladder (Tabula Muris)	132	Bladder urothelial cell	Aldh3a1
Bladder (Tabula Muris)	136	Bladder urothelial cell	Krt23
Bladder (Tabula Muris)	139	Bladder cell	Col6a2
Bladder (Tabula Muris)	141	Bladder urothelial cell	Wfdc2
Bladder (Tabula Muris)	143	Bladder cell	Mgp
Bladder (Tabula Muris)	148	Bladder cell	Mxra8
Bladder (Tabula Muris)	151	Bladder cell	Fbln5
Bladder (Tabula Muris)	176	Bladder cell	Bgn
Bladder (Tabula Muris)	192	Bladder cell	Cpxm1
Bladder (Tabula Muris)	197	Bladder urothelial cell	Tmsb4x
Bladder (Tabula Muris)	200	Bladder cell	Lama2
Bladder (Tabula Muris)	207	Bladder cell	Vcan
Bladder (Tabula Muris)	214	Bladder cell	Col5a2
Bladder (Tabula Muris)	217	Bladder urothelial cell	Igfbp2
Bladder (Tabula Muris)	222	Bladder urothelial cell	Krt19
Bladder (Tabula Muris)	236	Bladder cell	Crispld2
Bladder (Tabula Muris)	238	Bladder cell	Tmem45a
Bladder (Tabula Muris)	248	Bladder cell	Col5a1
Bladder (Tabula Muris)	252	Bladder cell	Col16a1
Bladder (Tabula Muris)	263	Bladder urothelial cell	Pkm2
Bladder (Tabula Muris)	270	Bladder cell	Lgals1
Bladder (Tabula Muris)	288	Bladder cell	Col6a1
Bladder (Tabula Muris)	290	Bladder cell	Egr1
Bladder (Tabula Muris)	294	Bladder urothelial cell	Cd9
Brain Non-Myeloid (Tabula Muris)	1	Brain pericyte	Acta2
Brain Non-Myeloid (Tabula Muris)	2	Brain pericyte	Tagln
Brain Non-Myeloid (Tabula Muris)	3	Oligodendrocyte	Plp1
Brain Non-Myeloid (Tabula Muris)	5	Brain pericyte	Myh11
Brain Non-Myeloid (Tabula Muris)	6	Brain pericyte	Myl9
Brain Non-Myeloid (Tabula Muris)	7	Brain pericyte	Tpm2
Brain Non-Myeloid (Tabula Muris)	8	Endothelial cells	Cldn5
Brain Non-Myeloid (Tabula Muris)	11	Oligodendrocyte	Trf
Brain Non-Myeloid (Tabula Muris)	15	Oligodendrocyte precursor cell	C1ql1
Brain Non-Myeloid (Tabula Muris)	19	Oligodendrocyte precursor cell	Nxph1
Brain Non-Myeloid (Tabula Muris)	20	Oligodendrocyte	Mbp
Brain Non-Myeloid (Tabula Muris)	22	Brain pericyte	Crispld2
Brain Non-Myeloid (Tabula Muris)	24	Oligodendrocyte precursor cell	Neu4
Brain Non-Myeloid (Tabula Muris)	26	Brain pericyte	Mustn1
Brain Non-Myeloid (Tabula Muris)	28	Endothelial cells	Bsg
Brain Non-Myeloid (Tabula Muris)	29	Brain pericyte	Des
Brain Non-Myeloid (Tabula Muris)	30	Endothelial cells	Itm2a
Brain Non-Myeloid (Tabula Muris)	31	Endothelial cells	Slco1a4
Brain Non-Myeloid (Tabula Muris)	32	Endothelial cells	Flt1
Brain Non-Myeloid (Tabula Muris)	33	Oligodendrocyte	Cnp
Brain Non-Myeloid (Tabula Muris)	34	Brain pericyte	Pdlim3
Brain Non-Myeloid (Tabula Muris)	35	Endothelial cells	Pecam1
Brain Non-Myeloid (Tabula Muris)	36	Endothelial cells	Eltd1
Brain Non-Myeloid (Tabula Muris)	37	Astrocyte	Cst3
Brain Non-Myeloid (Tabula Muris)	39	Brain pericyte	Pln
Brain Non-Myeloid (Tabula Muris)	41	Oligodendrocyte	Tubb4a
Brain Non-Myeloid (Tabula Muris)	45	Oligodendrocyte	Aplp1
Brain Non-Myeloid (Tabula Muris)	48	Endothelial cells	Ly6c1
Brain Non-Myeloid (Tabula Muris)	50	Endothelial cells	Slc2a1
Brain Non-Myeloid (Tabula Muris)	51	Oligodendrocyte	Fth1
Brain Non-Myeloid (Tabula Muris)	52	Brain pericyte	Gpr30
Brain Non-Myeloid (Tabula Muris)	53	Astrocyte	Cpe
Brain Non-Myeloid (Tabula Muris)	54	Oligodendrocyte precursor cell	Matn4
Brain Non-Myeloid (Tabula Muris)	56	Oligodendrocyte precursor cell	Pdgfra
Brain Non-Myeloid (Tabula Muris)	65	Endothelial cells	Ly6a
Brain Non-Myeloid (Tabula Muris)	66	Oligodendrocyte precursor cell	Lhfpl3
Brain Non-Myeloid (Tabula Muris)	68	Endothelial cells	Acvrl1
Brain Non-Myeloid (Tabula Muris)	70	Oligodendrocyte	Mag
Brain Non-Myeloid (Tabula Muris)	74	Brain pericyte	Mylk
Brain Non-Myeloid (Tabula Muris)	76	Oligodendrocyte	Gjc2
Brain Non-Myeloid (Tabula Muris)	77	Endothelial cells	Pglyrp1
Brain Non-Myeloid (Tabula Muris)	81	Endothelial cells	Ctla2a
Brain Non-Myeloid (Tabula Muris)	85	Oligodendrocyte	Mal
Brain Non-Myeloid (Tabula Muris)	86	Brain pericyte	Perp
Brain Non-Myeloid (Tabula Muris)	88	Oligodendrocyte	Qdpr
Brain Non-Myeloid (Tabula Muris)	97	Endothelial cells	Icam2
Brain Non-Myeloid (Tabula Muris)	100	Endothelial cells	Gpr116
Brain Non-Myeloid (Tabula Muris)	106	Endothelial cells	Cd34
Brain Non-Myeloid (Tabula Muris)	112	Endothelial cells	Lsr
Brain Non-Myeloid (Tabula Muris)	114	Oligodendrocyte	Aspa
Brain Non-Myeloid (Tabula Muris)	117	Oligodendrocyte	Opalin
Brain Non-Myeloid (Tabula Muris)	125	Neuron	Snap25
Brain Non-Myeloid (Tabula Muris)	131	Brain pericyte	Gja4
Brain Non-Myeloid (Tabula Muris)	133	Oligodendrocyte	Mobp
Brain Non-Myeloid (Tabula Muris)	134	Neuron	Meg3
Brain Non-Myeloid (Tabula Muris)	139	Oligodendrocyte	Cldn11
Brain Non-Myeloid (Tabula Muris)	140	Brain pericyte	Sncg
Brain Non-Myeloid (Tabula Muris)	142	Brain pericyte	Nrip2
Brain Non-Myeloid (Tabula Muris)	143	Oligodendrocyte	Ermn
Brain Non-Myeloid (Tabula Muris)	144	Oligodendrocyte	Enpp2
Brain Non-Myeloid (Tabula Muris)	151	Endothelial cells	Vwa1
Brain Non-Myeloid (Tabula Muris)	153	Oligodendrocyte	Mog
Brain Non-Myeloid (Tabula Muris)	154	Brain pericyte	Palld
Brain Non-Myeloid (Tabula Muris)	155	Endothelial cells	Car4
Brain Non-Myeloid (Tabula Muris)	156	Brain pericyte	Tpm1
Brain Non-Myeloid (Tabula Muris)	160	Endothelial cells	Abcb1a
Brain Non-Myeloid (Tabula Muris)	162	Oligodendrocyte	Gatm
Brain Non-Myeloid (Tabula Muris)	168	Endothelial cells	Eng
Brain Non-Myeloid (Tabula Muris)	170	Endothelial cells	Srgn
Brain Non-Myeloid (Tabula Muris)	172	Oligodendrocyte	Tmem88b
Brain Non-Myeloid (Tabula Muris)	188	Endothelial cells	H2-D1
Brain Non-Myeloid (Tabula Muris)	190	Oligodendrocyte	Tspan2
Brain Non-Myeloid (Tabula Muris)	195	Oligodendrocyte	Gjb1
Brain Non-Myeloid (Tabula Muris)	201	Endothelial cells	Gimap6
Brain Non-Myeloid (Tabula Muris)	207	Brain pericyte	Bgn
Brain Non-Myeloid (Tabula Muris)	208	Oligodendrocyte	Nkx6-2
Brain Non-Myeloid (Tabula Muris)	210	Brain pericyte	Serping1
Brain Non-Myeloid (Tabula Muris)	214	Oligodendrocyte	Apod
Brain Non-Myeloid (Tabula Muris)	224	Brain pericyte	Crip1
Brain Non-Myeloid (Tabula Muris)	225	Oligodendrocyte	Fa2h
Brain Non-Myeloid (Tabula Muris)	229	Endothelial cells	Emcn
Brain Non-Myeloid (Tabula Muris)	250	Endothelial cells	Klf2
Brain Non-Myeloid (Tabula Muris)	255	Oligodendrocyte	Slain1
Brain Non-Myeloid (Tabula Muris)	262	Oligodendrocyte	Ugt8a
Brain Non-Myeloid (Tabula Muris)	271	Neuron	Ndrg4
Brain Non-Myeloid (Tabula Muris)	275	Neuron	Snhg11
Brain Non-Myeloid (Tabula Muris)	282	Oligodendrocyte precursor cell	Olfm2
Brain Non-Myeloid (Tabula Muris)	285	Endothelial cells	Ly6e
Brain Non-Myeloid (Tabula Muris)	287	Brain pericyte	Rasl12
Brain Non-Myeloid (Tabula Muris)	290	Oligodendrocyte	Evi2a
Brain Non-Myeloid (Tabula Muris)	294	Brain pericyte	Filip1l
Brain Non-Myeloid (Tabula Muris)	297	Oligodendrocyte	Gpr37
Brain Non-Myeloid (Tabula Muris)	300	Endothelial cells	Egfl7
Diaphragm (Tabula Muris)	1	Macrophage	Lyz2
Diaphragm (Tabula Muris)	2	Macrophage	C1qb
Diaphragm (Tabula Muris)	5	Mesenchymal stem cell	Gsn
Diaphragm (Tabula Muris)	6	Macrophage	C1qc
Diaphragm (Tabula Muris)	7	Macrophage	C1qa
Diaphragm (Tabula Muris)	11	Macrophage	Alox5ap
Diaphragm (Tabula Muris)	17	Mesenchymal stem cell	Dcn
Diaphragm (Tabula Muris)	22	Lymphocyte	Cd79a
Diaphragm (Tabula Muris)	23	Endothelial cells	Flt1
Diaphragm (Tabula Muris)	30	Macrophage	Cd14
Diaphragm (Tabula Muris)	32	Endothelial cells	Gpihbp1
Diaphragm (Tabula Muris)	40	Macrophage	C5ar1
Diaphragm (Tabula Muris)	45	Macrophage	Ccl6
Diaphragm (Tabula Muris)	65	Macrophage	C3ar1
Diaphragm (Tabula Muris)	66	Macrophage	Fcgr3
Diaphragm (Tabula Muris)	91	Mesenchymal stem cell	Serpinf1
Diaphragm (Tabula Muris)	96	Mesenchymal stem cell	Ccdc80
Diaphragm (Tabula Muris)	104	Endothelial cells	Ptprb
Diaphragm (Tabula Muris)	108	Macrophage	Fcer1g
Diaphragm (Tabula Muris)	116	Lymphocyte	Ly6d
Diaphragm (Tabula Muris)	120	Macrophage	Ccl9
Diaphragm (Tabula Muris)	121	Endothelial cells	Fabp4
Diaphragm (Tabula Muris)	138	Macrophage	Pf4
Diaphragm (Tabula Muris)	140	Endothelial cells	Apold1
Diaphragm (Tabula Muris)	144	Lymphocyte	Ms4a1
Diaphragm (Tabula Muris)	157	Mesenchymal stem cell	Lum
Diaphragm (Tabula Muris)	204	Mesenchymal stem cell	Mfap5
Diaphragm (Tabula Muris)	208	Macrophage	Mrc1
Diaphragm (Tabula Muris)	214	Mesenchymal stem cell	Igfbp6
Diaphragm (Tabula Muris)	225	Skeletal muscle satellite stem cell	Des
Diaphragm (Tabula Muris)	228	Macrophage	Pltp
Diaphragm (Tabula Muris)	251	Mesenchymal stem cell	Pcolce
Diaphragm (Tabula Muris)	277	Macrophage	Gp49a
Diaphragm (Tabula Muris)	288	Lymphocyte	Cd79b
Fat (Tabula Muris)	4	Mesenchymal stem cell of adipose	Gsn
Fat (Tabula Muris)	6	B cell	Faim3
Fat (Tabula Muris)	18	Mesenchymal stem cell of adipose	Dcn
Fat (Tabula Muris)	19	B cell	Cd79a
Fat (Tabula Muris)	24	T cells	Cd3g
Fat (Tabula Muris)	31	B cell	Ms4a1
Fat (Tabula Muris)	37	T cells	Cd3d
Fat (Tabula Muris)	44	Endothelial cells	Esam
Fat (Tabula Muris)	49	Endothelial cells	Fabp4
Fat (Tabula Muris)	62	B cell	Cd79b
Fat (Tabula Muris)	64	NK cells	Ccl5
Fat (Tabula Muris)	81	Myeloid cells	Pld4
Fat (Tabula Muris)	89	B cell	Ly6d
Fat (Tabula Muris)	92	Mesenchymal stem cell of adipose	Serping1
Fat (Tabula Muris)	101	Endothelial cells	Gpihbp1
Fat (Tabula Muris)	109	Mesenchymal stem cell of adipose	Lum
Fat (Tabula Muris)	112	Endothelial cells	Cd36
Fat (Tabula Muris)	120	Mesenchymal stem cell of adipose	Dpt
Fat (Tabula Muris)	139	Mesenchymal stem cell of adipose	Serpinf1
Fat (Tabula Muris)	166	Mesenchymal stem cell of adipose	C3
Fat (Tabula Muris)	169	Mesenchymal stem cell of adipose	Entpd2
Fat (Tabula Muris)	176	Mesenchymal stem cell of adipose	Igfbp6
Fat (Tabula Muris)	206	Myeloid cells	Alox5ap
Fat (Tabula Muris)	223	Mesenchymal stem cell of adipose	Col6a1
Fat (Tabula Muris)	229	Endothelial cells	Egfl7
Fat (Tabula Muris)	254	Mesenchymal stem cell of adipose	Dpep1
Fat (Tabula Muris)	259	Mesenchymal stem cell of adipose	Ms4a4d
Fat (Tabula Muris)	268	Mesenchymal stem cell of adipose	Ogn
Fat (Tabula Muris)	272	Mesenchymal stem cell of adipose	Mmp2
Fat (Tabula Muris)	278	Mesenchymal stem cell of adipose	Fstl1
Fat (Tabula Muris)	282	Endothelial cells	Cav1
Fat (Tabula Muris)	285	Mesenchymal stem cell of adipose	Clec3b
Fat (Tabula Muris)	299	Mesenchymal stem cell of adipose	Loxl1
Heart (Tabula Muris)	3	Leukocytes	C1qb
Heart (Tabula Muris)	4	Leukocytes	C1qc
Heart (Tabula Muris)	6	Fibroblasts	Gsn
Heart (Tabula Muris)	7	Leukocytes	C1qa
Heart (Tabula Muris)	9	Leukocytes	Lyz2
Heart (Tabula Muris)	10	Leukocytes	Fcer1g
Heart (Tabula Muris)	13	Cardiac muscle cells	Ttn
Heart (Tabula Muris)	15	Leukocytes	Tyrobp
Heart (Tabula Muris)	19	Leukocytes	Laptm5
Heart (Tabula Muris)	23	Smooth muscle cells	Acta2
Heart (Tabula Muris)	25	Cardiac muscle cells	Ckmt2
Heart (Tabula Muris)	28	Fibroblasts	Dcn
Heart (Tabula Muris)	29	Cardiac muscle cells	Obscn
Heart (Tabula Muris)	32	Leukocytes	Fcgr3
Heart (Tabula Muris)	38	Cardiac muscle cells	Actc1
Heart (Tabula Muris)	40	Cardiac muscle cells	Myh6
Heart (Tabula Muris)	44	Fibroblasts	Htra3
Heart (Tabula Muris)	46	Cardiac muscle cells	Tnni3
Heart (Tabula Muris)	51	Myofibroblast cells	Kcnj8
Heart (Tabula Muris)	52	Leukocytes	Cd53
Heart (Tabula Muris)	56	Cardiac muscle cells	Actn2
Heart (Tabula Muris)	57	Cardiac muscle cells	Atp2a2
Heart (Tabula Muris)	59	Fibroblasts	Ccdc80
Heart (Tabula Muris)	60	Leukocytes	Ly86
Heart (Tabula Muris)	69	Leukocytes	C5ar1
Heart (Tabula Muris)	71	Cardiac muscle cells	Tnnt2
Heart (Tabula Muris)	72	Endocardial cells	Plvap
Heart (Tabula Muris)	74	Cardiac muscle cells	Slc25a4
Heart (Tabula Muris)	79	Leukocytes	Ftl1
Heart (Tabula Muris)	82	Endothelial cells	Cd36
Heart (Tabula Muris)	83	Leukocytes	Alox5ap
Heart (Tabula Muris)	85	Cardiac muscle cells	Popdc2
Heart (Tabula Muris)	91	Leukocytes	Aif1
Heart (Tabula Muris)	93	Endocardial cells	Cytl1
Heart (Tabula Muris)	96	Fibroblasts	Fbln1
Heart (Tabula Muris)	100	Cardiac muscle cells	Mb
Heart (Tabula Muris)	108	Leukocytes	Sfpi1
Heart (Tabula Muris)	111	Endothelial cells	Fabp4
Heart (Tabula Muris)	117	Leukocytes	Ctss
Heart (Tabula Muris)	118	Myofibroblast cells	Vtn
Heart (Tabula Muris)	121	Endothelial cells	Gpihbp1
Heart (Tabula Muris)	122	Leukocytes	Csf1r
Heart (Tabula Muris)	127	Leukocytes	Pld4
Heart (Tabula Muris)	134	Smooth muscle cells	Tagln
Heart (Tabula Muris)	139	Leukocytes	Trf
Heart (Tabula Muris)	144	Endothelial cells	Ly6c1
Heart (Tabula Muris)	147	Fibroblasts	Lum
Heart (Tabula Muris)	160	Leukocytes	Cd68
Heart (Tabula Muris)	161	Fibroblasts	Dpt
Heart (Tabula Muris)	165	Leukocytes	Ctsb
Heart (Tabula Muris)	169	Fibroblasts	Loxl1
Heart (Tabula Muris)	185	Myofibroblast cells	Steap4
Heart (Tabula Muris)	200	Cardiac muscle cells	Csrp3
Heart (Tabula Muris)	202	Fibroblasts	Gpm6b
Heart (Tabula Muris)	203	Cardiac muscle cells	Fndc5
Heart (Tabula Muris)	207	Leukocytes	Ptpn6
Heart (Tabula Muris)	211	Cardiac muscle cells	Tuba4a
Heart (Tabula Muris)	233	Cardiac muscle cells	Fabp3
Heart (Tabula Muris)	234	Leukocytes	Coro1a
Heart (Tabula Muris)	237	Leukocytes	Cybb
Heart (Tabula Muris)	254	Cardiac muscle cells	Adck3
Heart (Tabula Muris)	256	Cardiac muscle cells	Atp5g1
Heart (Tabula Muris)	262	Endothelial cells	Ly6a
Heart (Tabula Muris)	281	Leukocytes	Hcls1
Heart (Tabula Muris)	283	Myofibroblast cells	Abcc9
Kidney (Tabula Muris)	1	Macrophage	C1qb
Kidney (Tabula Muris)	5	Macrophage	C1qa
Kidney (Tabula Muris)	6	Macrophage	H2-Ab1
Kidney (Tabula Muris)	9	Macrophage	C1qc
Kidney (Tabula Muris)	12	Macrophage	H2-Aa
Kidney (Tabula Muris)	20	Epithelial cell of proximal tubule	Gpx3
Kidney (Tabula Muris)	32	Macrophage	Lyz2
Kidney (Tabula Muris)	57	Macrophage	Cst3
Kidney (Tabula Muris)	60	Macrophage	Cd14
Kidney (Tabula Muris)	61	Endothelial cells	Plvap
Kidney (Tabula Muris)	62	Macrophage	Fcgr3
Kidney (Tabula Muris)	77	Epithelial cell of proximal tubule	Aldob
Kidney (Tabula Muris)	78	Macrophage	Psap
Kidney (Tabula Muris)	79	Macrophage	Cybb
Kidney (Tabula Muris)	89	Kidney collecting duct epithelial cell	Atp1a1
Kidney (Tabula Muris)	94	Endothelial cells	Ly6c1
Kidney (Tabula Muris)	101	Endothelial cells	Ppap2a
Kidney (Tabula Muris)	104	Macrophage	Pld4
Kidney (Tabula Muris)	115	Endothelial cells	Emcn
Kidney (Tabula Muris)	119	Macrophage	Sfpi1
Kidney (Tabula Muris)	121	Epithelial cell of proximal tubule	Slc34a1
Kidney (Tabula Muris)	130	Macrophage	Aif1
Kidney (Tabula Muris)	131	Macrophage	Csf1r
Kidney (Tabula Muris)	146	Endothelial cells	Eng
Kidney (Tabula Muris)	150	Macrophage	Ms4a6c
Kidney (Tabula Muris)	151	Macrophage	Trf
Kidney (Tabula Muris)	155	Epithelial cell of proximal tubule	Akr1a1
Kidney (Tabula Muris)	162	Epithelial cell of proximal tubule	Miox
Kidney (Tabula Muris)	170	Macrophage	Ly86
Kidney (Tabula Muris)	180	Endothelial cells	Nrp1
Kidney (Tabula Muris)	182	Macrophage	Fcer1g
Kidney (Tabula Muris)	199	Kidney collecting duct epithelial cell	Wfdc15b
Kidney (Tabula Muris)	200	Macrophage	Ctsc
Kidney (Tabula Muris)	210	Endothelial cells	Ppap2b
Kidney (Tabula Muris)	220	Macrophage	Lst1
Kidney (Tabula Muris)	223	Epithelial cell of proximal tubule	Keg1
Kidney (Tabula Muris)	228	Endothelial cells	Tm4sf1
Kidney (Tabula Muris)	229	Macrophage	Cx3cr1
Kidney (Tabula Muris)	242	Macrophage	Plbd1
Kidney (Tabula Muris)	247	Epithelial cell of proximal tubule	Fbp1
Kidney (Tabula Muris)	248	Epithelial cell of proximal tubule	Acsm2
Kidney (Tabula Muris)	252	Endothelial cells	Sparc
Kidney (Tabula Muris)	261	Epithelial cell of proximal tubule	Pck1
Large Intestine (Tabula Muris)	9	Large intestine goblet cell	Creb3l4
Large Intestine (Tabula Muris)	17	Enterocyte of epithelium of large intestine	1810065E05Rik
Large Intestine (Tabula Muris)	21	Large intestine goblet cell	Agr2
Large Intestine (Tabula Muris)	23	Enterocyte of epithelium of large intestine	2210415F13Rik
Large Intestine (Tabula Muris)	32	Large intestine goblet cell	Klk1
Large Intestine (Tabula Muris)	43	Large intestine goblet cell	Oit1
Large Intestine (Tabula Muris)	47	Large intestine goblet cell	Spink4
Large Intestine (Tabula Muris)	53	Large intestine goblet cell	Pdia5
Large Intestine (Tabula Muris)	54	Enterocyte of epithelium of large intestine	Fth1
Large Intestine (Tabula Muris)	63	Large intestine goblet cell	Gm1123
Large Intestine (Tabula Muris)	65	Enterocyte of epithelium of large intestine	Guca2a
Large Intestine (Tabula Muris)	70	Large intestine goblet cell	Slc12a8
Large Intestine (Tabula Muris)	77	Enterocyte of epithelium of large intestine	Lgals3
Large Intestine (Tabula Muris)	79	Enterocyte of epithelium of large intestine	Selenbp1
Large Intestine (Tabula Muris)	93	Large intestine goblet cell	Hpd
Large Intestine (Tabula Muris)	98	Enterocyte of epithelium of large intestine	Phgr1
Large Intestine (Tabula Muris)	105	Large intestine goblet cell	Ramp1
Large Intestine (Tabula Muris)	120	Enterocyte of epithelium of large intestine	Ethe1
Large Intestine (Tabula Muris)	122	Large intestine goblet cell	Bace2
Large Intestine (Tabula Muris)	135	Enterocyte of epithelium of large intestine	Prss30
Large Intestine (Tabula Muris)	150	Large intestine goblet cell	Atp2c2
Large Intestine (Tabula Muris)	154	Enterocyte of epithelium of large intestine	Sectm1b
Large Intestine (Tabula Muris)	156	Large intestine goblet cell	Atoh1
Large Intestine (Tabula Muris)	159	Large intestine goblet cell	Tpsg1
Large Intestine (Tabula Muris)	169	Large intestine goblet cell	Chst4
Large Intestine (Tabula Muris)	170	Large intestine goblet cell	Spdef
Large Intestine (Tabula Muris)	193	Large intestine goblet cell	Qsox1
Large Intestine (Tabula Muris)	197	Large intestine goblet cell	Arf4
Large Intestine (Tabula Muris)	233	Large intestine goblet cell	Tnfaip8
Large Intestine (Tabula Muris)	274	Large intestine goblet cell	1110003E01Rik
Large Intestine (Tabula Muris)	292	Large intestine goblet cell	Gale
Limb Muscle (Tabula Muris)	4	B cell	Ms4a1
Limb Muscle (Tabula Muris)	5	Mesenchymal stem cell	Gsn
Limb Muscle (Tabula Muris)	8	Macrophage	Lyz2
Limb Muscle (Tabula Muris)	12	B cell	Cd79a
Limb Muscle (Tabula Muris)	14	B cell	Cd79b
Limb Muscle (Tabula Muris)	18	Mesenchymal stem cell	Dcn
Limb Muscle (Tabula Muris)	22	Macrophage	Alox5ap
Limb Muscle (Tabula Muris)	36	B cell	H2-DMb2
Limb Muscle (Tabula Muris)	39	Macrophage	Ccl9
Limb Muscle (Tabula Muris)	44	B cell	Faim3
Limb Muscle (Tabula Muris)	47	Macrophage	Fcer1g
Limb Muscle (Tabula Muris)	50	Macrophage	Tyrobp
Limb Muscle (Tabula Muris)	91	B cell	Ly6d
Limb Muscle (Tabula Muris)	99	Macrophage	Gp49a
Limb Muscle (Tabula Muris)	100	Macrophage	Fcgr3
Limb Muscle (Tabula Muris)	108	B cell	H2-Ob
Limb Muscle (Tabula Muris)	111	Mesenchymal stem cell	Serpinf1
Limb Muscle (Tabula Muris)	132	Macrophage	Lilrb4
Limb Muscle (Tabula Muris)	141	Endothelial cells	Flt1
Limb Muscle (Tabula Muris)	150	Endothelial cells	Fabp4
Limb Muscle (Tabula Muris)	157	Endothelial cells	Aqp1
Limb Muscle (Tabula Muris)	162	Mesenchymal stem cell	Lum
Limb Muscle (Tabula Muris)	178	Endothelial cells	Gpihbp1
Limb Muscle (Tabula Muris)	185	Endothelial cells	Tinagl1
Limb Muscle (Tabula Muris)	197	Mesenchymal stem cell	Igfbp6
Limb Muscle (Tabula Muris)	213	Endothelial cells	Ptprb
Limb Muscle (Tabula Muris)	229	Endothelial cells	Apold1
Limb Muscle (Tabula Muris)	239	Endothelial cells	Cd36
Limb Muscle (Tabula Muris)	240	Mesenchymal stem cell	Pcolce
Limb Muscle (Tabula Muris)	242	Endothelial cells	Gpr116
Limb Muscle (Tabula Muris)	256	Mesenchymal stem cell	Col6a1
Limb Muscle (Tabula Muris)	272	Mesenchymal stem cell	Mfap5
Limb Muscle (Tabula Muris)	273	Mesenchymal stem cell	Fstl1
Limb Muscle (Tabula Muris)	280	Mesenchymal stem cell	Dpt
Limb Muscle (Tabula Muris)	285	Endothelial cells	Esam
Limb Muscle (Tabula Muris)	295	Endothelial cells	Cd93
Liver (Tabula Muris)	1	B cell	Cd79a
Liver (Tabula Muris)	2	NK cells	Cd3g
Liver (Tabula Muris)	3	Hepatocyte	Alb
Liver (Tabula Muris)	4	B cell	Faim3
Liver (Tabula Muris)	7	Endothelial cell of hepatic sinusoid	Dnase1l3
Liver (Tabula Muris)	8	Hepatocyte	Trf
Liver (Tabula Muris)	10	Endothelial cell of hepatic sinusoid	Igfbp7
Liver (Tabula Muris)	13	Kupffer cell	Clec4f
Liver (Tabula Muris)	16	Hepatocyte	Apoa1
Liver (Tabula Muris)	19	Kupffer cell	Vsig4
Liver (Tabula Muris)	27	Hepatocyte	Serpina3k
Liver (Tabula Muris)	30	NK cells	Cxcr6
Liver (Tabula Muris)	31	Hepatocyte	Apoa2
Liver (Tabula Muris)	38	B cell	Cd79b
Liver (Tabula Muris)	39	Kupffer cell	Lyz2
Liver (Tabula Muris)	40	NK cells	Cd3d
Liver (Tabula Muris)	43	Kupffer cell	C1qc
Liver (Tabula Muris)	47	NK cells	Sh2d2a
Liver (Tabula Muris)	52	Hepatocyte	Fgb
Liver (Tabula Muris)	54	Hepatocyte	Gc
Liver (Tabula Muris)	56	Hepatocyte	Ahsg
Liver (Tabula Muris)	58	Hepatocyte	Fgg
Liver (Tabula Muris)	66	Hepatocyte	Fabp1
Liver (Tabula Muris)	67	Endothelial cell of hepatic sinusoid	Clec4g
Liver (Tabula Muris)	74	Hepatocyte	Cyp3a11
Liver (Tabula Muris)	77	Kupffer cell	C1qa
Liver (Tabula Muris)	78	NK cells	Il2rb
Liver (Tabula Muris)	85	Kupffer cell	Cd5l
Liver (Tabula Muris)	88	B cell	Ly6d
Liver (Tabula Muris)	92	Hepatocyte	Ttr
Liver (Tabula Muris)	94	Kupffer cell	C1qb
Liver (Tabula Muris)	97	Hepatocyte	Kng1
Liver (Tabula Muris)	100	NK cells	Gimap7
Liver (Tabula Muris)	103	Kupffer cell	Fcna
Liver (Tabula Muris)	104	NK cells	Nkg7
Liver (Tabula Muris)	106	Kupffer cell	Cd68
Liver (Tabula Muris)	107	Hepatocyte	Gstm1
Liver (Tabula Muris)	111	Hepatocyte	Aldob
Liver (Tabula Muris)	113	NK cells	Skap1
Liver (Tabula Muris)	114	Hepatocyte	Serpina1b
Liver (Tabula Muris)	115	Endothelial cell of hepatic sinusoid	Aqp1
Liver (Tabula Muris)	121	Hepatocyte	Adh1
Liver (Tabula Muris)	123	Endothelial cell of hepatic sinusoid	Gpr182
Liver (Tabula Muris)	128	Kupffer cell	Folr2
Liver (Tabula Muris)	130	Hepatocyte	Serpina1c
Liver (Tabula Muris)	136	Hepatocyte	Serpina1d
Liver (Tabula Muris)	139	Hepatocyte	Rbp4
Liver (Tabula Muris)	146	Hepatocyte	Serpinc1
Liver (Tabula Muris)	154	B cell	H2-DMb2
Liver (Tabula Muris)	159	NK cells	Ccl5
Liver (Tabula Muris)	162	Hepatocyte	Vtn
Liver (Tabula Muris)	164	Hepatocyte	Apoc1
Liver (Tabula Muris)	168	Hepatocyte	Apoh
Liver (Tabula Muris)	169	Endothelial cell of hepatic sinusoid	Ehd3
Liver (Tabula Muris)	170	Endothelial cell of hepatic sinusoid	Oit3
Liver (Tabula Muris)	171	Hepatocyte	Pzp
Liver (Tabula Muris)	174	Endothelial cell of hepatic sinusoid	Tinagl1
Liver (Tabula Muris)	175	Hepatocyte	Car3
Liver (Tabula Muris)	178	Kupffer cell	Tyrobp
Liver (Tabula Muris)	181	Hepatocyte	Gnmt
Liver (Tabula Muris)	191	Endothelial cell of hepatic sinusoid	Ptprb
Liver (Tabula Muris)	192	Hepatocyte	Tat
Liver (Tabula Muris)	195	Hepatocyte	C3
Liver (Tabula Muris)	196	B cell	Ms4a1
Liver (Tabula Muris)	207	Hepatocyte	Bhmt
Liver (Tabula Muris)	216	Endothelial cell of hepatic sinusoid	Fam167b
Liver (Tabula Muris)	217	Hepatocyte	Apoc3
Liver (Tabula Muris)	219	NK cells	Ms4a4b
Liver (Tabula Muris)	221	Endothelial cell of hepatic sinusoid	Cyp4b1
Liver (Tabula Muris)	222	Hepatocyte	Hmgcs2
Liver (Tabula Muris)	226	Hepatocyte	Apoc4
Liver (Tabula Muris)	228	Hepatocyte	Ugt2b5
Liver (Tabula Muris)	241	Hepatocyte	Clu
Liver (Tabula Muris)	245	Kupffer cell	Ctsb
Liver (Tabula Muris)	255	Hepatocyte	Scp2
Liver (Tabula Muris)	260	Endothelial cell of hepatic sinusoid	Tspan7
Liver (Tabula Muris)	261	Hepatocyte	H2-Q10
Liver (Tabula Muris)	263	Hepatocyte	Uox
Liver (Tabula Muris)	266	Endothelial cell of hepatic sinusoid	Kdr
Liver (Tabula Muris)	268	Hepatocyte	F2
Liver (Tabula Muris)	270	NK cells	Lat
Liver (Tabula Muris)	276	Kupffer cell	Cfp
Liver (Tabula Muris)	281	Hepatocyte	Cat
Liver (Tabula Muris)	282	Hepatocyte	Fbp1
Liver (Tabula Muris)	284	Endothelial cell of hepatic sinusoid	Eltd1
Liver (Tabula Muris)	288	Hepatocyte	Apoa5
Liver (Tabula Muris)	290	Hepatocyte	Hrsp12
Liver (Tabula Muris)	291	Endothelial cell of hepatic sinusoid	Ppap2a
Lung (Tabula Muris)	1	Leukocytes	S100a9
Lung (Tabula Muris)	2	Epithelial cells	Sftpc
Lung (Tabula Muris)	3	Leukocytes	S100a8
Lung (Tabula Muris)	4	B cell	Cd79a
Lung (Tabula Muris)	7	Epithelial cells	Sftpa1
Lung (Tabula Muris)	8	Stromal cells	Gsn
Lung (Tabula Muris)	9	Epithelial cells	Slc34a2
Lung (Tabula Muris)	10	Epithelial cells	Egfl6
Lung (Tabula Muris)	11	Leukocytes	Il1b
Lung (Tabula Muris)	12	Epithelial cells	Sftpd
Lung (Tabula Muris)	13	Epithelial cells	Lamp3
Lung (Tabula Muris)	14	B cell	Ms4a1
Lung (Tabula Muris)	18	Myeloid cells	Cst3
Lung (Tabula Muris)	20	Epithelial cells	Sftpb
Lung (Tabula Muris)	21	B cell	Ly6d
Lung (Tabula Muris)	23	Epithelial cells	Lgi3
Lung (Tabula Muris)	26	Epithelial cells	Muc1
Lung (Tabula Muris)	29	Epithelial cells	Cxcl15
Lung (Tabula Muris)	31	NK cells	Gzma
Lung (Tabula Muris)	34	Ciliated columnar cells	Cyp2f2
Lung (Tabula Muris)	36	B cell	Cd79b
Lung (Tabula Muris)	41	NK cells	Ccl5
Lung (Tabula Muris)	43	B cell	Faim3
Lung (Tabula Muris)	50	Stromal cells	Mgp
Lung (Tabula Muris)	74	Ciliated columnar cells	Sec14l3
Lung (Tabula Muris)	84	Stromal cells	Serping1
Lung (Tabula Muris)	98	Epithelial cells	Ager
Lung (Tabula Muris)	108	Leukocytes	Csf3r
Lung (Tabula Muris)	157	Stromal cells	Cd81
Lung (Tabula Muris)	190	Endothelial cells	Ly6a
Lung (Tabula Muris)	199	Endothelial cells	Cldn5
Lung (Tabula Muris)	224	Leukocytes	Slpi
Lung (Tabula Muris)	234	Endothelial cells	Ly6c1
Lung (Tabula Muris)	242	Stromal cells	Pcolce2
Lung (Tabula Muris)	246	Epithelial cells	Aqp5
Lung (Tabula Muris)	256	Stromal cells	Mxra8
Lung (Tabula Muris)	257	Stromal cells	Bgn
Mammary Gland (Tabula Muris)	3	Stromal cells	Gsn
Mammary Gland (Tabula Muris)	6	Stromal cells	Clec3b
Mammary Gland (Tabula Muris)	11	Stromal cells	Dcn
Mammary Gland (Tabula Muris)	14	Stromal cells	Dpt
Mammary Gland (Tabula Muris)	17	Stromal cells	Efemp1
Mammary Gland (Tabula Muris)	18	Luminal epithelial cell of mammary gland	Krt8
Mammary Gland (Tabula Muris)	25	Basal cell	Acta2
Mammary Gland (Tabula Muris)	26	Stromal cells	Tnfaip6
Mammary Gland (Tabula Muris)	32	Luminal epithelial cell of mammary gland	Krt18
Mammary Gland (Tabula Muris)	38	Stromal cells	Dpep1
Mammary Gland (Tabula Muris)	43	Basal cell	Krt17
Mammary Gland (Tabula Muris)	46	Basal cell	Cnn1
Mammary Gland (Tabula Muris)	61	Luminal epithelial cell of mammary gland	Epcam
Mammary Gland (Tabula Muris)	62	Basal cell	Apoe
Mammary Gland (Tabula Muris)	71	Basal cell	Krt5
Mammary Gland (Tabula Muris)	75	Stromal cells	Col3a1
Mammary Gland (Tabula Muris)	80	Stromal cells	Loxl1
Mammary Gland (Tabula Muris)	81	Luminal epithelial cell of mammary gland	Krt19
Mammary Gland (Tabula Muris)	86	Stromal cells	Lum
Mammary Gland (Tabula Muris)	88	Basal cell	Krt14
Mammary Gland (Tabula Muris)	90	Basal cell	Tpm2
Mammary Gland (Tabula Muris)	92	Stromal cells	Loxl2
Mammary Gland (Tabula Muris)	93	Stromal cells	Ifi205
Mammary Gland (Tabula Muris)	94	Stromal cells	Islr
Mammary Gland (Tabula Muris)	106	Basal cell	Tagln
Mammary Gland (Tabula Muris)	109	Stromal cells	Sod3
Mammary Gland (Tabula Muris)	118	Stromal cells	Lama2
Mammary Gland (Tabula Muris)	120	Stromal cells	Rarres2
Mammary Gland (Tabula Muris)	123	Stromal cells	Col1a1
Mammary Gland (Tabula Muris)	126	Stromal cells	Serpinf1
Mammary Gland (Tabula Muris)	136	Stromal cells	Sgce
Mammary Gland (Tabula Muris)	143	Stromal cells	Serping1
Mammary Gland (Tabula Muris)	149	Stromal cells	Lpar1
Mammary Gland (Tabula Muris)	150	Stromal cells	Fn1
Mammary Gland (Tabula Muris)	156	Stromal cells	Igfbp6
Mammary Gland (Tabula Muris)	159	Stromal cells	AI607873
Mammary Gland (Tabula Muris)	161	Stromal cells	Col1a2
Mammary Gland (Tabula Muris)	172	Stromal cells	Mfap5
Mammary Gland (Tabula Muris)	181	Stromal cells	Fstl1
Mammary Gland (Tabula Muris)	183	Stromal cells	Ctsk
Mammary Gland (Tabula Muris)	185	Stromal cells	Ifi204
Mammary Gland (Tabula Muris)	186	Stromal cells	Ccdc80
Mammary Gland (Tabula Muris)	214	Stromal cells	Srpx
Mammary Gland (Tabula Muris)	227	Basal cell	Mylk
Mammary Gland (Tabula Muris)	240	Stromal cells	Htra3
Mammary Gland (Tabula Muris)	241	Endothelial cells	Cd36
Mammary Gland (Tabula Muris)	242	Stromal cells	Mmp2
Mammary Gland (Tabula Muris)	289	Stromal cells	Cpxm1
Mammary Gland (Tabula Muris)	291	Endothelial cells	Fabp4
Marrow (Tabula Muris)	3	Macrophage	Siglech
Marrow (Tabula Muris)	12	Granulocyte	Mmp9
Marrow (Tabula Muris)	25	Monocytes	Fn1
Marrow (Tabula Muris)	27	Granulocyte	S100a11
Marrow (Tabula Muris)	34	Monocytes	F13a1
Marrow (Tabula Muris)	38	Macrophage	Pltp
Marrow (Tabula Muris)	46	Granulocytopoietic cell	Fcnb
Marrow (Tabula Muris)	58	Macrophage	Cox6a2
Marrow (Tabula Muris)	184	Granulocyte	Slpi
Marrow (Tabula Muris)	206	Macrophage	Bst2
Pancreas (Tabula Muris)	2	D cells	Sst
Pancreas (Tabula Muris)	3	A cells	Gcg
Pancreas (Tabula Muris)	4	Leukocytes	H2-Eb1
Pancreas (Tabula Muris)	5	PP cells	Ppy
Pancreas (Tabula Muris)	6	Acinar cells	Cpa1
Pancreas (Tabula Muris)	8	B cells	Ins2
Pancreas (Tabula Muris)	10	Leukocytes	H2-Aa
Pancreas (Tabula Muris)	11	Acinar cells	Cela3b
Pancreas (Tabula Muris)	12	Endothelial cells	Plvap
Pancreas (Tabula Muris)	13	B cells	Ins1
Pancreas (Tabula Muris)	14	Acinar cells	Try4
Pancreas (Tabula Muris)	15	Acinar cells	Cpb1
Pancreas (Tabula Muris)	16	Leukocytes	Laptm5
Pancreas (Tabula Muris)	18	Leukocytes	H2-Ab1
Pancreas (Tabula Muris)	19	Acinar cells	Cpa2
Pancreas (Tabula Muris)	20	Acinar cells	Cela1
Pancreas (Tabula Muris)	21	Ductal cells	Spp1
Pancreas (Tabula Muris)	22	Acinar cells	Ctrl
Pancreas (Tabula Muris)	24	Acinar cells	Cela2a
Pancreas (Tabula Muris)	26	Acinar cells	Prss2
Pancreas (Tabula Muris)	27	Acinar cells	Pnlip
Pancreas (Tabula Muris)	28	Endothelial cells	Cd300lg
Pancreas (Tabula Muris)	30	Acinar cells	Amy2b
Pancreas (Tabula Muris)	31	Ductal cells	Clu
Pancreas (Tabula Muris)	32	Leukocytes	Cd74
Pancreas (Tabula Muris)	33	Acinar cells	Ctrb1
Pancreas (Tabula Muris)	34	Acinar cells	Ctrc
Pancreas (Tabula Muris)	35	Acinar cells	Sel1l
Pancreas (Tabula Muris)	36	Ductal cells	Ces1d
Pancreas (Tabula Muris)	37	Acinar cells	Sycn
Pancreas (Tabula Muris)	38	Endothelial cells	Flt1
Pancreas (Tabula Muris)	40	Endothelial cells	Pecam1
Pancreas (Tabula Muris)	41	Acinar cells	Try5
Pancreas (Tabula Muris)	42	Acinar cells	Pnliprp1
Pancreas (Tabula Muris)	43	Endothelial cells	Emcn
Pancreas (Tabula Muris)	44	Acinar cells	2210010C04Rik
Pancreas (Tabula Muris)	45	Endothelial cells	Gpihbp1
Pancreas (Tabula Muris)	48	Ductal cells	Krt23
Pancreas (Tabula Muris)	49	Acinar cells	Nupr1
Pancreas (Tabula Muris)	50	Ductal cells	1700011H14Rik
Pancreas (Tabula Muris)	51	A cells	Ttr
Pancreas (Tabula Muris)	52	Acinar cells	Reg1
Pancreas (Tabula Muris)	53	Endothelial cells	Ly6c1
Pancreas (Tabula Muris)	54	Acinar cells	Gp2
Pancreas (Tabula Muris)	55	Acinar cells	Clps
Pancreas (Tabula Muris)	56	Ductal cells	Cldn10
Pancreas (Tabula Muris)	58	Acinar cells	Zg16
Pancreas (Tabula Muris)	59	Acinar cells	Pla2g1b
Pancreas (Tabula Muris)	60	Endothelial cells	Ptprb
Pancreas (Tabula Muris)	63	Acinar cells	Rbpjl
Pancreas (Tabula Muris)	64	Acinar cells	Rnase1
Pancreas (Tabula Muris)	65	Acinar cells	Pdia2
Pancreas (Tabula Muris)	67	Ductal cells	Krt19
Pancreas (Tabula Muris)	68	Acinar cells	Spink3
Pancreas (Tabula Muris)	70	Acinar cells	Klk1
Pancreas (Tabula Muris)	72	Endothelial cells	Gimap6
Pancreas (Tabula Muris)	76	Endothelial cells	Kdr
Pancreas (Tabula Muris)	83	Ductal cells	Habp2
Pancreas (Tabula Muris)	84	A cells	Tmsb15b2
Pancreas (Tabula Muris)	85	Endothelial cells	1190002H23Rik
Pancreas (Tabula Muris)	86	Pancreatic stellate cells	Col1a2
Pancreas (Tabula Muris)	90	Endothelial cells	Ppap2a
Pancreas (Tabula Muris)	93	B cells	G6pc2
Pancreas (Tabula Muris)	95	Acinar cells	Cuzd1
Pancreas (Tabula Muris)	105	Endothelial cells	Fabp4
Pancreas (Tabula Muris)	106	Pancreatic stellate cells	Bgn
Pancreas (Tabula Muris)	110	Acinar cells	Dmbt1
Pancreas (Tabula Muris)	120	Endothelial cells	Egfl7
Pancreas (Tabula Muris)	122	Ductal cells	Krt8
Pancreas (Tabula Muris)	124	B cells	Tmem215
Pancreas (Tabula Muris)	141	Acinar cells	Tff2
Pancreas (Tabula Muris)	146	Endothelial cells	Tmem88
Pancreas (Tabula Muris)	152	Ductal cells	Tstd1
Pancreas (Tabula Muris)	153	Leukocytes	Ctss
Pancreas (Tabula Muris)	156	B cells	Ucn3
Pancreas (Tabula Muris)	173	Pancreatic stellate cells	Serping1
Pancreas (Tabula Muris)	178	D cells	Dpp6
Pancreas (Tabula Muris)	181	Ductal cells	Ppp1r1b
Pancreas (Tabula Muris)	182	B cells	Trpm5
Pancreas (Tabula Muris)	184	Endothelial cells	Mgll
Pancreas (Tabula Muris)	185	Endothelial cells	Gpr116
Pancreas (Tabula Muris)	188	B cells	Prss53
Pancreas (Tabula Muris)	193	B cells	B830017H08Rik
Pancreas (Tabula Muris)	196	Ductal cells	Fgfr3
Pancreas (Tabula Muris)	214	B cells	Fam151a
Pancreas (Tabula Muris)	227	Endothelial cells	Sdpr
Pancreas (Tabula Muris)	240	Ductal cells	Krt18
Pancreas (Tabula Muris)	282	B cells	Gjd2
Pancreas (Tabula Muris)	299	B cells	Tmem163
Skin (Tabula Muris)	17	Epidermal cell	Krt10
Skin (Tabula Muris)	19	Stem cell of epidermis	Fen1
Skin (Tabula Muris)	259	Epidermal cell	Tmprss4
Spleen (Tabula Muris)	1	Macrophage	Ncr1
Spleen (Tabula Muris)	3	Macrophage	Gzma
Spleen (Tabula Muris)	10	Macrophage	Ccl5
Spleen (Tabula Muris)	30	Macrophage	Klre1
Spleen (Tabula Muris)	48	T cells	Cd3g
Spleen (Tabula Muris)	52	T cells	Cd3d
Spleen (Tabula Muris)	57	Macrophage	Klrb1c
Spleen (Tabula Muris)	65	T cells	Cd3e
Spleen (Tabula Muris)	81	Macrophage	Tyrobp
Spleen (Tabula Muris)	86	Macrophage	Prf1
Spleen (Tabula Muris)	98	Macrophage	Anxa2
Spleen (Tabula Muris)	112	B cell	Cd79b
Spleen (Tabula Muris)	117	Macrophage	Fcer1g
Spleen (Tabula Muris)	121	T cells	Lat
Spleen (Tabula Muris)	132	B cell	Ly6d
Spleen (Tabula Muris)	175	B cell	Ms4a1
Spleen (Tabula Muris)	192	Macrophage	Klrk1
Thymus (Tabula Muris)	28	DN1 thymic pro-T cell	Cd7
Thymus (Tabula Muris)	49	DN1 thymic pro-T cell	Gimap3
Thymus (Tabula Muris)	56	DN1 thymic pro-T cell	Cxcr6
Thymus (Tabula Muris)	81	DN1 thymic pro-T cell	Nkg7
Thymus (Tabula Muris)	83	DN1 thymic pro-T cell	Il7r
Thymus (Tabula Muris)	92	DN1 thymic pro-T cell	S100a6
Thymus (Tabula Muris)	109	DN1 thymic pro-T cell	Ms4a4b
Thymus (Tabula Muris)	166	DN1 thymic pro-T cell	Itgb7
Thymus (Tabula Muris)	207	DN1 thymic pro-T cell	Pglyrp1
Thymus (Tabula Muris)	218	DN1 thymic pro-T cell	Il2rb
Thymus (Tabula Muris)	269	DN1 thymic pro-T cell	Ctsw
Tongue (Tabula Muris)	60	Keratinocyte	Ly6d
Tongue (Tabula Muris)	74	Keratinocyte	Dmkn
Tongue (Tabula Muris)	86	Basal cell of epidermis	Krt5
Tongue (Tabula Muris)	91	Keratinocyte	Mt4
Tongue (Tabula Muris)	111	Keratinocyte	Lypd3
Tongue (Tabula Muris)	150	Keratinocyte	Calm4
Tongue (Tabula Muris)	169	Keratinocyte	Lgals3
Trachea (Tabula Muris)	31	Endothelial cells	Esam
Trachea (Tabula Muris)	40	Mesenchymal cell	Dcn
Trachea (Tabula Muris)	42	Endothelial cells	Tie1
Trachea (Tabula Muris)	51	Blood cell	Laptm5
Trachea (Tabula Muris)	73	Endothelial cells	Egfl7
Trachea (Tabula Muris)	80	Blood cell	Coro1a
Trachea (Tabula Muris)	84	Blood cell	Cd53
Trachea (Tabula Muris)	89	Endothelial cells	Gpihbp1
Trachea (Tabula Muris)	96	Endothelial cells	Rasip1
Trachea (Tabula Muris)	124	Mesenchymal cell	Serpinf1
Trachea (Tabula Muris)	139	Endothelial cells	Eltd1
Trachea (Tabula Muris)	150	Endothelial cells	Ptprb
Trachea (Tabula Muris)	155	Endothelial cells	Emcn
Trachea (Tabula Muris)	180	Blood cell	Cd52
Trachea (Tabula Muris)	199	Endothelial cells	Mmrn2
Trachea (Tabula Muris)	236	Endothelial cells	Apold1
Trachea (Tabula Muris)	239	Blood cell	Itgb2
Trachea (Tabula Muris)	240	Mesenchymal cell	Bgn
